# Immune Isoform Atlas: Landscape of alternative splicing in human immune cells

**DOI:** 10.1101/2022.09.13.507708

**Authors:** Jun Inamo, Akari Suzuki, Mahoko Ueda, Kensuke Yamaguchi, Hiroshi Nishida, Katsuya Suzuki, Yuko Kaneko, Tsutomu Takeuchi, Yasushi Ishihama, Kazuhiko Yamamoto, Yuta Kochi

## Abstract

Alternative splicing events are a major causal mechanism for complex traits, but they have been understudied due to the limitation of short-read sequencing. Here, we generated a comprehensive full-length isoform annotation of human immune cells, Immune Isoform Atlas, by long-read sequencing for 29 cell subsets. Our atlas contained a number of unannotated transcripts and isoforms such as a read-through transcript of *TOMM40-APOE*. We profiled functional characteristics of isoforms including encoded domains, inserted repetitive elements, and translational efficiency, and we showed that repetitive elements significantly explained the diversity of unannotated isoforms. Some of the isoforms are expressed in a cell-type specific manner, whose alternative 3’-UTRs usage contributed to their specificity. Further, we identified a number of disease-associated isoforms by isoform switch analysis and by integration of several quantitative trait loci analyses with genome-wide association study data. Our findings will promote the elucidation of the pathomechanism of diseases via alternative splicing.
