## Supplementary material for "Immune Isoform Atlas: Landscape of alternative splicing in human immune cells": Table S1

### Sheet: Sheet1
Table S1. Gating Strategy, related to Figure 1
Subset name	Abbreviation	Definition
CD4 T cells	CD4
Naïve CD4 T cells	Naïve CD4	CD3+CD4+CD8-CCR7+CD45RA+
Memory CD4 cells	Mem CD4	CD3+CD4+CD8-CD25- in non-NaiveCD4
Fraction I naive regulatory T cells	FraI nTreg	CD3+CD4+CD8-CD25lowCD45RA+
Fraction II effector regulatory T cells	FraII aTreg	CD3+CD4+CD8-CD25highCD45RA-
Fraction III non-regulatory T cells	FraIII non-Treg	CD3+CD4+CD8-CD25lowCD45RA-
Low-Density Granulocytes regulatory T cells	LAG3 Treg	CD3+CD4+CD8-CD25-LAG3+ in non-NaiveCD4	Okamura T, Sumitomo S, Morita K, et al. Nat Commun. 2015;6:6329.
T helper 1 cells	Th1	CD3+CD4+CD8-CD25-CCR4-CCR6-CXCR3+CXCR5- in non-NaiveCD4
T helper 2 cells	Th2	CD3+CD4+CD8-CD25-CCR4+CCR6-CXCR3-CXCR5- in non-NaiveCD4
T helper 17 cells	Th17	CD3+CD4+CD8-CD25-CCR6+CXCR3-CXCR5- in non-NaiveCD4
CXCR3 +/−CCR6− T cells	X3lowR6negT	CD3+CD4+CD8-CD25-CCR4-CCR6-CXCR3lowCXCR5- in non-NaiveCD4	Nikitina IY, Panteleev AV, Kosmiadi GA, et al. J Immunol. 2018;200:2090-2103.
T follicular helper cells	Tfh	CD3+CD4+CD8-CD25-CXCR5+ in non-NaiveCD4
CD8 T cells	CD8
Naïve CD8 T cells	Naïve CD8	CD3+CD4-CD8+CD45RA+CCR7+
Effector CD8 cells	Eff CD8	CD3+CD4-CD8+CD45RA+CCR7-
Central Memory CD8 T cells	CM CD8	CD3+CD4-CD8+CD45RA-CCR7+
Effector Memory CD8 T cells	EM CD8	CD3+CD4-CD8+CD45RA-CCR7-
B cells	B
Naïve B cells	Naïve B	CD3-CD19+IgD+CD27-
Switched memory B cells	SM B	CD3-CD19+IgD-CD27+
Unswitched memory B cells	USM B	CD3-CD19+IgD+CD27+CD38-
Double Negative B cells	DN B	CD3-CD19+IgD-CD27-
Plasmablasts	Plasmablast	CD3-CD19+IgD-CD27++CD38+
Natural Killer cells	NK	CD3-CD19-CD56+CD14-
Monocytes	Mono
Classical Monocytes	CL Mono	CD3-CD19-CD56-HLADR+CD14+CD16-
NonClassical Monocytes	NC Mono	CD3-CD19-CD56-HLADR+CD14dimCD16+
Intermediate Monocytes	Int Mono	CD3-CD19-CD56-HLADR+CD14++CD16+
CD16 positive Monocytes	CD16p Mono	CD3-CD19-CD56-HLADR+CD14+CD16+
Dendric cells	DC
Myeloid Dendric cells	mDC	HLADR+CD3-CD14-CD19-CD56-CD11c+CD123-
Plasmacytoid Dendric cells	pDC	HLADR+CD3-CD14-CD19-CD56-CD11c-CD123+
Neutroohils	Neu	Immune-magnetically sorting with the "MACSxpress Neutrophil Isolation Kit, human"
Peripheral blood mononuclear cells	PBMC
