## Supplementary material for "Immune Isoform Atlas: Landscape of alternative splicing in human immune cells": Table S2

### Sheet: Sheet1
Table S2. Fluorescent-labeled flow-cytometry antibodies used in this study, related to Figure 1 and STAR Methods
Panel 1 (for CD4+ T cells)
marker	conjugate	clones	source	Identifier
CD25	FITC	M-A251	BD	Cat#560990,RRID:AB_2033954
CXCR5	PerCP/Cy5.5	RF8B2	BD	Cat#562781,RRID:AB_2313576
CD3	PE/Cy7	UCHT1	BioLegend	Cat#300419,RRID:AB_439780
CCR6	APC	11A9	BD	Cat#560619,RRID:AB_1727439
CD45RA	APC/Cy7	HI100	BioLegend	Cat#304128,RRID:AB_10708880
CXCR3	BV421	1C6/CXCR3	BD	Cat#562558,RRID:AB_2737653
CD4	BV510	RPA-T4	BD	Cat#740161,RRID:AB_2739914
CCR7	BV711	G043H7	BioLegend	Cat#353228,RRID:AB_2563865
CCR10	BUV395	1B5	BD	Cat#565322,RRID:AB_2739181
CD8	BUV805	RPA-T8	BD	Cat#749366
CCR4	BV605	L291H4	BioLegend	Cat#359418, RRID:AB_2562483
Panel 2 (for Mono, NK and DCs)
marker	conjugate	clones	source	Identifier
CD14	FITC	M5E2	BioLegend	Cat#301804,RRID:AB_314186
HLA-DR	PE	L243	BioLegend	Cat#307606,RRID:AB_314684
CD16	PerCP/Cy5.5	3G8	BioLegend	Cat#302028,RRID:AB_893262
CD3	PE/Cy7	UCHT1	BioLegend	Cat#300419,RRID:AB_439780
CD123	APC	AC145	Miltenyi Biotec	Cat#130-090-901, RRID:AB_244209
CD56	APC/Cy7	HCD56	BioLegend	Cat#318332,RRID:AB_10896424
CD11c	BV421	B-ly6	BD	Cat#562561,RRID:AB_2737656
CD19	BV510	HIB19	BD	Cat#740164,RRID:AB_2739917
CD141	BV605	1A4	BD	Cat#740421,RRID:AB_2740151
CD15	BV711	W6D3	BD	Cat#563142,RRID:AB_2738026
CD1c	BUV395	F10/21A3	BD	Cat#742751,RRID:AB_2741017
Panel 3 (for B, CD8+ T cells)
marker	conjugate	clones	source	Identifier
CD19	BV605	HIB19	BioLegend	Cat#302244,RRID:AB_2562015
CD27	FITC	O323	BioLegend	Cat#302806,RRID:AB_314298
CD38	PerCP/Cy5.5	HIT2	BioLegend	Cat#303522,RRID:AB_893314
CD3	PE/Cy7	UCHT1	BioLegend	Cat#300419,RRID:AB_439780
CD45RA	APC	HI100	BioLegend	Cat#304150,RRID:AB_2564158
CD4	APC/Cy7	RPA-T4	BioLegend	Cat#300518,RRID:AB_314086
IgD	BV421	IA6-2	BD	Cat#565940,RRID:AB_2739404
CD8	BV510	RPA-T8	BD	Cat#563256,RRID:AB_2738101
CCR7	BV711	G043H7	BioLegend	Cat#353228,RRID:AB_2563865
