## Supplementary material for "Immune Isoform Atlas: Landscape of alternative splicing in human immune cells": Table S3

### Sheet: ST3. Identified peptides in pro
Table S3. Identified peptides in proteome analysis, related to Figure2
Amino acid sequences	Start position	Peptide type	All isoform ID containing peptides	Highest scoring isoform ID	Gene symbol	Expetiment	Score	Number of Swiss-Prot hits	non-canonical ORF specific
DSGDGVTHTVPIYEGYALPHAILR	2	UmmodN-term	1f1097b5-5c1e-4afe-9144-a61f84dc9bde	1f1097b5-5c1e-4afe-9144-a61f84dc9bde	ACTB	TrypWhole	386.94	2	FALSE
GREDGELEEGELEDDGAEETQDTSGGPER	4	Internal	3083c200-d617-4d95-96a5-d1d390067b26	3083c200-d617-4d95-96a5-d1d390067b26	ZC3H4	TrypWhole	371.57	0	FALSE
SAVGELSEDSSNVVHLIK	340	Internal	a6a520ef-54c3-41b4-a149-b8d695544b3e	a6a520ef-54c3-41b4-a149-b8d695544b3e	ITGB2	TrypWhole	344.55	0	FALSE
WFRNDQEETAGVVSTPLIR	118	Internal	4341bb36-d7de-4a88-b4c8-e7d1706cb97c:00c89a43-6eab-4292-a8d8-7ebbae679d58:ENST00000399079.7:ENST00000434651.6:e2770724-9b31-4340-99fd-9ed0c209c760	4341bb36-d7de-4a88-b4c8-e7d1706cb97c	HLA-DQB1	TrypWhole	341.72	0	FALSE
LGYLPVQTVLEGDNLETPSQSPQLFHDDTHSR	673	Internal	bc81f147-13f6-4650-828a-85a00a918583	bc81f147-13f6-4650-828a-85a00a918583	UTRN	TrypWhole	330.77	0	FALSE
IVTDALPSALTGGEGFQD	681	C-term	b1eaf434-e80a-4b32-91dd-6db9fdfc7e92	b1eaf434-e80a-4b32-91dd-6db9fdfc7e92	ARHGAP17	TrypWhole	318.32	0	FALSE
GYATDESTVSSVQGSR	395	Internal	c79695e5-0f11-40e2-8fe4-f5e662e5cdfe:ENST00000472339.5	c79695e5-0f11-40e2-8fe4-f5e662e5cdfe	FXR1	TrypWhole	316.42	0	FALSE
TATNDVVSENANYLR	503	Internal	65a388dd-e8c7-4479-87ca-fb7cd31ec109	65a388dd-e8c7-4479-87ca-fb7cd31ec109	PPIP5K2	TrypWhole	316.42	0	FALSE
STNVIVDSGGGLLKPTVASQNQNLPVAK	447	Internal	dfc1c5e1-7e5a-4d5d-b506-901084c6cbb6	dfc1c5e1-7e5a-4d5d-b506-901084c6cbb6	PICALM	TrypWhole	288.79	0	FALSE
NDQEETAGVVSTPLIR	121	Internal	4341bb36-d7de-4a88-b4c8-e7d1706cb97c:00c89a43-6eab-4292-a8d8-7ebbae679d58:ENST00000399079.7:ENST00000434651.6:e2770724-9b31-4340-99fd-9ed0c209c760	4341bb36-d7de-4a88-b4c8-e7d1706cb97c	HLA-DQB1	TrypWhole	268.93	0	FALSE
DGYELSPTAAANFTR	30	Internal	a9dc9655-2d2d-46c1-aa70-2cdb7fc301c7	a9dc9655-2d2d-46c1-aa70-2cdb7fc301c7	PSMB2	TrypWhole	266.78	0	FALSE
EQQQQQQQQQQQKK	63	Internal	06ab24e6-e4c1-4495-8b57-10d81830b48e	06ab24e6-e4c1-4495-8b57-10d81830b48e	ABCF1	TrypWhole	257.76	0	FALSE
INLISVGGQHQGVFGLPR	2	UmmodN-term	28204077-52e9-48d5-b8cd-db63da74e1b0:a1eb62a3-1941-4bba-b450-4acd03da5260	28204077-52e9-48d5-b8cd-db63da74e1b0	PPT1	TrypWhole	253.48	1	FALSE
ILISLATGHREEGGENLDQAREDAQEIADTPSGDK	500	Internal	3c0074df-895b-4a84-8597-896421ae7ef1	3c0074df-895b-4a84-8597-896421ae7ef1	ANXA6	TrypWhole	249.1	0	FALSE
YQVFFFGTHET	101	C-term	bebff6ce-ba28-4c7b-9340-a68809d3f89a	bebff6ce-ba28-4c7b-9340-a68809d3f89a	HDGF	TrypWhole	249.03	4	FALSE
QAGTPLADDQDQSLVPDKEGVK	151	Internal	48a5be15-4c5f-47ca-9f62-6afd3d3f2654:91ecedb2-d06b-463d-ab3d-c9c07275d119	91ecedb2-d06b-463d-ab3d-c9c07275d119	FAM193A	TrypWhole	246.39	0	FALSE
SRRPAEGPPTNPPAPGGGSSSSK	535	Internal	f1ea4c41-ec9d-42a0-9f36-1cadc8913d10:3fdb48c1-cf4c-4058-ad93-880dfd2a64b3:baf772f5-891a-49a8-b17e-9e4bf6dcdfe8	f1ea4c41-ec9d-42a0-9f36-1cadc8913d10	RAVER1	TrypWhole	242.53	0	FALSE
PEGTIVCCLEEKPGDR	2	UmmodN-term	3359a6c3-c510-4ef1-b9dc-c4748e2aed9e:ENST00000529163.5	3359a6c3-c510-4ef1-b9dc-c4748e2aed9e:ENST00000529163.5	RPL8	TrypWhole	233.52	1	FALSE
EAGAGAEAAAGSARPLGR	27	Internal	7afaadec-e8ee-491c-a35d-6ba6f37d317b:a2705a40-1252-467c-9266-7ad62713a92c	7afaadec-e8ee-491c-a35d-6ba6f37d317b	NPLOC4	TrypWhole	220.64	0	TRUE
YGGPPPDSVYSGVQPGIGTECDSYEIRPGK	147	Internal	88b76071-e1e8-4521-8953-8907c81c3ada:b80ac611-6348-4234-8c2c-638730080548	88b76071-e1e8-4521-8953-8907c81c3ada	HNRNPR	TrypWhole	218.29	0	FALSE
SHKVLSNATSIANH	620	C-term	0b6cfd42-b75d-4dc6-9b00-b2fd60890192	0b6cfd42-b75d-4dc6-9b00-b2fd60890192	AC022150.4	V8Cterm	215.87	0	FALSE
EGAPIEPDPPVSHWKPEAVYYEDGAR	177	Internal	51ebbe3d-e41f-47dc-9622-53fca3886692	51ebbe3d-e41f-47dc-9622-53fca3886692	PGAM5	TrypWhole	215.34	0	FALSE
LGAGALNAGSYASLGR	395	Internal	573bf437-4440-4d67-a3ff-6045a1c25e18:efb2395b-1008-47d5-bf7f-6545275f3d47	573bf437-4440-4d67-a3ff-6045a1c25e18	CLASP2	TrypWhole	215.25	0	FALSE
TTVHAITATQK	2	UmmodN-term	1177e735-849d-4455-9f84-267cf112e61b:67bb174a-f7d8-435a-954f-806d81026b0d	1177e735-849d-4455-9f84-267cf112e61b	GAPDH	TrypWhole	214.67	2	FALSE
RAAAAEVEAEGGGGGGGGK	16	Internal	87fccffb-188d-4e14-ae87-5a848d798b54	87fccffb-188d-4e14-ae87-5a848d798b54	VKORC1L1	TrypWhole	213.93	0	FALSE
ATAASSSSLEK	2	UmmodN-term	55174bfa-362a-4cd7-9546-b63ccf669c01:5a7e9537-5076-46f6-b9d1-f1a99e84689c	55174bfa-362a-4cd7-9546-b63ccf669c01:5a7e9537-5076-46f6-b9d1-f1a99e84689c	ACTB	TrypWhole	213.8	8	FALSE
RPAEGPPTNPPAPGGGSSSSK	537	Internal	f1ea4c41-ec9d-42a0-9f36-1cadc8913d10:3fdb48c1-cf4c-4058-ad93-880dfd2a64b3:baf772f5-891a-49a8-b17e-9e4bf6dcdfe8	f1ea4c41-ec9d-42a0-9f36-1cadc8913d10	RAVER1	TrypWhole	210.32	0	FALSE
TIPDVFPHLPLIAITR	2	UmmodN-term	05e69fed-a93d-4914-b9a0-cd6ec4ba0658:58eb7639-cafc-4e10-9765-4143865c28ae:412da707-96ea-4971-93ab-d24ec83ae9b4	05e69fed-a93d-4914-b9a0-cd6ec4ba0658	LONP1	TrypWhole	210.09	2	FALSE
VVDAANSNGPFQPVVLLHIR	2	UmmodN-term	7fe82f47-c2c8-4886-9b7c-460c492bc152	7fe82f47-c2c8-4886-9b7c-460c492bc152	PPP2R5C	TrypWhole	208.52	3	FALSE
FDSDVGVYR	27	Internal	4341bb36-d7de-4a88-b4c8-e7d1706cb97c:00c89a43-6eab-4292-a8d8-7ebbae679d58:ENST00000399079.7:ENST00000434651.6:e2770724-9b31-4340-99fd-9ed0c209c760:825dc9b3-a1cf-45c9-ae15-3b3e125ae42f:042e2dff-d008-4b89-aecb-fb2012569501	4341bb36-d7de-4a88-b4c8-e7d1706cb97c	HLA-DQB1	TrypWhole	208.35	0	FALSE
EKEQQQQQQQQQQQK	61	Internal	06ab24e6-e4c1-4495-8b57-10d81830b48e	06ab24e6-e4c1-4495-8b57-10d81830b48e	ABCF1	TrypWhole	203.11	0	FALSE
GATPEDFSNLPPEQRR	237	Internal	839e2a9b-6815-4065-8d05-a3af07943a4f	839e2a9b-6815-4065-8d05-a3af07943a4f	FNBP1	TrypWhole	203.04	5	FALSE
AELEEVTLDGKPLQALR	2	AcetylN-term	0c41007e-a294-4cbc-85ed-cd500a4d007d:51b1affd-7589-43b7-aeaa-5d02c615c360	51b1affd-7589-43b7-aeaa-5d02c615c360	ACIN1	TrypWhole	202.65	2	FALSE
DLHDQFQHQLK	883	Internal	f209c07d-b660-4aad-82ab-b5a7ffbf06da:ENST00000614944.4:d8398a32-e364-4830-911d-af7dd3e30695:168111ab-b624-44dd-94a1-a6e5ce59b639	f209c07d-b660-4aad-82ab-b5a7ffbf06da	VPS11	TrypWhole	202.05	0	FALSE
ATVAANPAAAAAAVAAAAAVTEDREPQHEELPGLDSQWR	2	AcetylN-term	570fb710-f8a9-4b95-b2b7-cad6885d9348	570fb710-f8a9-4b95-b2b7-cad6885d9348	USP11	TrypWhole	200.91	1	FALSE
DGYELSPTAAANFTRR	30	Internal	a9dc9655-2d2d-46c1-aa70-2cdb7fc301c7	a9dc9655-2d2d-46c1-aa70-2cdb7fc301c7	PSMB2	TrypWhole	199.15	0	FALSE
QPPLLGDHPAEYGEGR	306	Internal	90641de6-a6f3-4628-9c40-cfeea18b4513	90641de6-a6f3-4628-9c40-cfeea18b4513	HNRNPL	TrypWhole	197.38	0	FALSE
PQPEAWPGASCAETPAR	2	UmmodN-term	2f4a2439-f6c3-4a5b-905b-acbdc929f823	2f4a2439-f6c3-4a5b-905b-acbdc929f823	OTULIN	TrypWhole	197.14	1	FALSE
VLSINTSH	88	C-term	5d5632af-a33d-43ca-94c9-8a95ab213522-1	5d5632af-a33d-43ca-94c9-8a95ab213522-1	HMGN3	V8Cterm	195.81	0	FALSE
RDPWYSTVGLLPPVR	20	Internal	9993c8de-9b60-45ea-8c9d-2ab64c53e03a	9993c8de-9b60-45ea-8c9d-2ab64c53e03a	ERVK3-1	TrypWhole	195.15	0	FALSE
SGARGEGPEAGAGGAGGR	2	AcetylN-term	047f2352-53ed-40f8-aa24-855c579499a0:41ee7883-5333-46ea-bb05-0abfc5a081a4	047f2352-53ed-40f8-aa24-855c579499a0	ESYT2	TrypWhole	194.48	1	FALSE
AAEAAEAAAAAAAAGSGKLEER	83	Internal	300eb950-0a97-4acc-aa23-192e880f0159	300eb950-0a97-4acc-aa23-192e880f0159	CYHR1	TrypWhole	192.47	0	FALSE
GTPADGFTVLSTKSLFLGQKPPQ	176	C-term	451a8347-eb06-4bcb-82d6-4697cf594e1c	451a8347-eb06-4bcb-82d6-4697cf594e1c	MACROH2A1	V8Cterm	191.99	0	FALSE
GLWSTDSAEEVR	397	Internal	07cf0721-b2b8-4d04-955f-e748fb7b7731:e4248d7e-678c-4dc3-ac1c-218cb2a1f2be	07cf0721-b2b8-4d04-955f-e748fb7b7731:e4248d7e-678c-4dc3-ac1c-218cb2a1f2be	MPHOSPH8	TrypWhole	190.57	0	FALSE
AAADGSLFDNPR	2	AcetylN-term	7af72dee-1c11-4d4f-96fa-49fe623b5c5e	7af72dee-1c11-4d4f-96fa-49fe623b5c5e	DDX31	TrypNCterm	190.02	4	FALSE
KTATNDVVSENANYLR	502	Internal	65a388dd-e8c7-4479-87ca-fb7cd31ec109	65a388dd-e8c7-4479-87ca-fb7cd31ec109	PPIP5K2	TrypWhole	189.56	0	FALSE
DAELEFAIQPNTTGK	2	UmmodN-term	ENST00000645495.2	ENST00000645495.2	RDX	TrypWhole	188.13	5	FALSE
KVELSESEDKGGK	126	Internal	00392cb6-20d9-487d-8719-6d915582e702	00392cb6-20d9-487d-8719-6d915582e702	SRRM1	TrypWhole	188.13	0	FALSE
GLFGGAGVGK	208	Internal	779ad1c3-5cdf-446d-97a6-94bfe957f25e	779ad1c3-5cdf-446d-97a6-94bfe957f25e	ATP5F1B	TrypWhole	186.43	1	FALSE
SGTPPGLFLTQCCFSRVC	185	C-term	e218adc8-aa77-497a-9d7f-138ee2100f89	e218adc8-aa77-497a-9d7f-138ee2100f89	ING5	V8Cterm	186.43	0	FALSE
SSAPSTAAPGNPERAPQAGGR	45	Internal	642e1e10-b4b8-4ff2-8e22-6370d958ea42	642e1e10-b4b8-4ff2-8e22-6370d958ea42	HMGA1	TrypWhole	185.87	0	TRUE
ALYHTEER	2	UmmodN-term	ENST00000341695.10:3aba17b8-fe72-42d5-b1f7-0a8388e5d14e	ENST00000341695.10	PPA2	TrypWhole	184.49	5	FALSE
GTPPSTLSVK	102	Internal	5d32c047-2fc9-458a-9769-becad44426ef-1:d4c6d0f3-d86c-44f3-9480-504edf5c1f8b-1	5d32c047-2fc9-458a-9769-becad44426ef-1	HMGN3	TrypWhole	182.65	0	FALSE
SSTDSLPGELR	377	Internal	114be083-bb8e-46fd-8641-6c767c8d2cf4	114be083-bb8e-46fd-8641-6c767c8d2cf4	NCOA5	TrypWhole	179.42	0	FALSE
GATPEDFSNLPPEQR	237	Internal	839e2a9b-6815-4065-8d05-a3af07943a4f	839e2a9b-6815-4065-8d05-a3af07943a4f	FNBP1	TrypWhole	176.51	5	FALSE
AQLLCQFPWVSRAPVPKP	166	C-term	359e42b1-f3e1-49f6-85f2-04c68896db40:5acdd775-af39-4a28-abd6-a0fa88882131:5f6ce82b-1e73-4096-9636-4b04539c3c95	359e42b1-f3e1-49f6-85f2-04c68896db40:5acdd775-af39-4a28-abd6-a0fa88882131:5f6ce82b-1e73-4096-9636-4b04539c3c95	KAT8	V8Cterm	176.42	0	FALSE
VFTTLSVTKRSGASILQAGC	478	C-term	2830ad5e-a1ed-47d9-89b4-00ec4dcd158f:ENST00000503506.6	2830ad5e-a1ed-47d9-89b4-00ec4dcd158f:ENST00000503506.6	TXNRD1	V8Cterm	176.11	7	FALSE
AEESSSSSSSSSPTAATSQQQQLK	2	AcetylN-term	f364fb6e-732d-491f-af2a-29e648f93245	f364fb6e-732d-491f-af2a-29e648f93245	CUL4B	TrypNCterm	176.1	2	FALSE
NGEEVTIQVLNQLIQK	686	Internal	3c267d6f-0949-476e-8346-8f15d1bdcb67	3c267d6f-0949-476e-8346-8f15d1bdcb67	VPS35	TrypWhole	174.17	0	FALSE
HGGVNQLGGVFVNGRPLPDVVR	4	Internal	3bc7ab43-a284-40f4-8026-305c80328859	3bc7ab43-a284-40f4-8026-305c80328859	PAX5	TrypWhole	173.09	15	FALSE
INGGGGGSVPGIER	203	Internal	c57bb304-72e8-4842-bcc3-41ee4df15477	c57bb304-72e8-4842-bcc3-41ee4df15477	HNRNPM	TrypWhole	172.33	0	FALSE
AAADGSLFDNPR	2	UmmodN-term	7af72dee-1c11-4d4f-96fa-49fe623b5c5e	7af72dee-1c11-4d4f-96fa-49fe623b5c5e	DDX31	TrypWhole	167.09	4	FALSE
SENQEQEEVITVR	2	AcetylN-term	0310cd30-9eb4-47b8-8d0c-b3932b4d2a0b	0310cd30-9eb4-47b8-8d0c-b3932b4d2a0b	SNX11	TrypWhole	165.11	1	FALSE
LGPFFTQVH	551	C-term	0fbeb5aa-8a21-4d95-b081-c73b97a8e956	0fbeb5aa-8a21-4d95-b081-c73b97a8e956	GLS	TrypWhole	163.77	0	FALSE
STVNVSTSR	93	Internal	5d32c047-2fc9-458a-9769-becad44426ef-1:d4c6d0f3-d86c-44f3-9480-504edf5c1f8b-1	5d32c047-2fc9-458a-9769-becad44426ef-1	HMGN3	TrypWhole	163.16	0	FALSE
FNFPDISAFAHAAPLPEAADGTR	48	Internal	f07ca6b1-918f-4fae-a436-a16b20993169	f07ca6b1-918f-4fae-a436-a16b20993169	KSR1	TrypWhole	162.47	0	FALSE
TLPHSIR	38	Internal	ENST00000396503.7	ENST00000396503.7	RSL1D1	TrypWhole	162.31	1	TRUE
AAAVGSVATLATEPGEDAFR	2	AcetylN-term	ENST00000216489.8	ENST00000216489.8	ALKBH1	TrypNCterm	159.52	1	FALSE
YEEEINETR	2	UmmodN-term	340b9ff0-e690-4b50-a956-d222b8b66053	340b9ff0-e690-4b50-a956-d222b8b66053	LMNB1	TrypWhole	157.99	1	FALSE
AAAAEVEAEGGGGGGGGK	17	Internal	87fccffb-188d-4e14-ae87-5a848d798b54	87fccffb-188d-4e14-ae87-5a848d798b54	VKORC1L1	TrypWhole	157.8	0	TRUE
TGFHSVGNAGLKLVTS	524	C-term	4ed874c6-6ff4-47d2-ad71-3f1b26c034d9	4ed874c6-6ff4-47d2-ad71-3f1b26c034d9	AC114490.2	V8Cterm	156.67	0	FALSE
WQGPTPGSDVDSVGGGSESR	411	Internal	119d5fe2-18ca-4846-9d08-b9061b6e0298:2bd31318-987f-4927-bb43-0cc655098b7c:7cdc49f6-8cf3-4e9c-bfb1-2f4030da1ab5	119d5fe2-18ca-4846-9d08-b9061b6e0298	GMIP	TrypWhole	156.51	0	FALSE
GCSETDTKPFTASK	157	Internal	ENST00000652150.1:0d0dd3db-c34d-41b2-92d5-795c374eabeb	ENST00000652150.1	GTF2I	TrypWhole	156.17	0	FALSE
VEHNQVVNR	217	Internal	1a0c2808-65db-4dde-b77b-e4f7df516af6	1a0c2808-65db-4dde-b77b-e4f7df516af6	TMPO	TrypWhole	155.84	0	FALSE
NLTPGEQIDKNPS	783	C-term	5e557df6-7fc9-4884-8eb8-95262b995ae7	5e557df6-7fc9-4884-8eb8-95262b995ae7	FARP2	TrypWhole	155.17	0	FALSE
RVEHNQVVNR	216	Internal	1a0c2808-65db-4dde-b77b-e4f7df516af6	1a0c2808-65db-4dde-b77b-e4f7df516af6	TMPO	TrypWhole	155	0	FALSE
IGPYQPNVPVGEI	491	C-term	0731e57e-18a0-4806-984c-7c209a489777	0731e57e-18a0-4806-984c-7c209a489777	MATR3	TrypNCterm	153.24	0	FALSE
VHPAMATAAGGCR	666	Internal	244c67f0-0127-4398-9aeb-d1431eb7ccc9	244c67f0-0127-4398-9aeb-d1431eb7ccc9	SF1	TrypWhole	151.55	0	FALSE
GAANPQEDDC	236	C-term	f6a3703d-e6fe-4a66-8e1d-5d31a6667f29	f6a3703d-e6fe-4a66-8e1d-5d31a6667f29	KCTD17	TrypNCterm	150.24	0	FALSE
CDSQPALTPSPCAFF	321	C-term	e1629154-6409-4ae6-9c1e-c840914880bf:3cda963e-713d-4739-bbc9-31a6fdc7d8bd	e1629154-6409-4ae6-9c1e-c840914880bf	FTSJ1	TrypWhole	149.96	0	FALSE
GTAGLSVSTIPQP	207	C-term	394641c5-30f1-4e99-8e22-f1d6441ccefa	394641c5-30f1-4e99-8e22-f1d6441ccefa	PHF1	V8Cterm	149.94	0	FALSE
PSSSPVIFAGGQLTK	182	Internal	7304982c-4b93-4757-960f-32f093d22a4f	7304982c-4b93-4757-960f-32f093d22a4f	PCBP2	TrypWhole	148.62	0	FALSE
VNHFIAEFK	2	UmmodN-term	417f87be-0fcb-4a82-bb29-f75b9aeda0c5	417f87be-0fcb-4a82-bb29-f75b9aeda0c5	HSPA8	TrypWhole	148.56	2	FALSE
AAESALQVVEK	2	AcetylN-term	58e0e0b0-6063-47fd-83c0-c236d62dc197	58e0e0b0-6063-47fd-83c0-c236d62dc197	ELOA	TrypNCterm	148.52	1	FALSE
GVCSCVEGGSSGK	398	Internal	63ee8869-7c84-4946-84f0-1d51da8f4537:416c943f-a285-4eb4-8230-087a71cb8ed9	63ee8869-7c84-4946-84f0-1d51da8f4537	DNMT1	TrypWhole	146.5	0	FALSE
TQLSQAEVHK	175	Internal	e999df08-26d6-445e-8dc1-e8c2572f443a-1	e999df08-26d6-445e-8dc1-e8c2572f443a-1	LSM14A	TrypWhole	146.36	0	FALSE
TIIEEVAPDGR	82	Internal	30c33f77-d4a3-4a67-8f1e-08819c0225d9	30c33f77-d4a3-4a67-8f1e-08819c0225d9	KRT10	TrypWhole	145.34	0	TRUE
VLQELGPGNVQK	91	Internal	22781fb0-98bb-45b7-a9f3-a589fbb3cfad	22781fb0-98bb-45b7-a9f3-a589fbb3cfad	MTCH2	TrypWhole	145.23	0	FALSE
GTVENSACLQ	121	C-term	5d32c047-2fc9-458a-9769-becad44426ef-1	5d32c047-2fc9-458a-9769-becad44426ef-1	HMGN3	TrypNCterm	144.12	0	FALSE
IPLSPHR	143	Internal	245b246c-37b5-4109-a9c3-6d8c5d6ebc4b	245b246c-37b5-4109-a9c3-6d8c5d6ebc4b	PEBP1	TrypWhole	143.37	0	FALSE
LHSFTLR	260	Internal	fc8febf0-98fd-4329-aef4-d7f4d83eb7ea	fc8febf0-98fd-4329-aef4-d7f4d83eb7ea	LILRB4	TrypWhole	142.64	4	FALSE
EVDEDTTVTIPSAV	124	C-term	30e419b4-00dc-40e4-bba9-7db87c800dd7	30e419b4-00dc-40e4-bba9-7db87c800dd7	SPC24	TrypNCterm	142.08	2	FALSE
AGSQGLLIFR	2	AcetylN-term	13a919e6-f440-47ca-a175-350042b37fa0:32d1c689-2990-4344-ad8a-dec8ac68c19f	13a919e6-f440-47ca-a175-350042b37fa0:32d1c689-2990-4344-ad8a-dec8ac68c19f	AL390728.4	TrypNCterm	141.52	0	FALSE
QNTQQACYK	139	C-term	7822a49a-cd82-42ef-a8e9-6a46a4cc8dfe	7822a49a-cd82-42ef-a8e9-6a46a4cc8dfe	LCORL	V8Cterm	140.75	0	FALSE
EAAELEGK	100	Internal	0c41007e-a294-4cbc-85ed-cd500a4d007d	0c41007e-a294-4cbc-85ed-cd500a4d007d	ACIN1	TrypWhole	138.54	0	FALSE
SGDKNDDGLVEIK	464	Internal	0731e57e-18a0-4806-984c-7c209a489777:9492868f-8a0c-454b-b873-020fa14a541b:6b157e8b-ea1d-42a4-8260-19d2326fc37f	9492868f-8a0c-454b-b873-020fa14a541b	MATR3	TrypWhole	137.52	0	FALSE
VPFDLQNNLK	773	Internal	5e557df6-7fc9-4884-8eb8-95262b995ae7	5e557df6-7fc9-4884-8eb8-95262b995ae7	FARP2	TrypWhole	136.63	0	FALSE
KVELSESEDK	126	Internal	00392cb6-20d9-487d-8719-6d915582e702	00392cb6-20d9-487d-8719-6d915582e702	SRRM1	TrypWhole	136.27	0	FALSE
GLYPLGPCTC	341	C-term	7c8d286f-cb12-4d4a-896f-8dcf6e86d5f6	7c8d286f-cb12-4d4a-896f-8dcf6e86d5f6	BUB3	TrypNCterm	135.87	0	FALSE
TVHFAVR	181	C-term	558e007c-6dfb-4ac9-8013-997133c33eed	558e007c-6dfb-4ac9-8013-997133c33eed	GRK2	V8Cterm	135.87	0	FALSE
LQQVQLFQSTPCSQ	126	C-term	8384b732-a311-482a-8095-c4144e6aead7	8384b732-a311-482a-8095-c4144e6aead7	LAMTOR1	V8Cterm	135.58	0	FALSE
NKGATPEDFSNLPPEQR	235	Internal	839e2a9b-6815-4065-8d05-a3af07943a4f	839e2a9b-6815-4065-8d05-a3af07943a4f	FNBP1	TrypWhole	135.27	0	FALSE
EILIFTT	673	C-term	203206d0-ca29-4746-bd17-8d502b2f27af-1	203206d0-ca29-4746-bd17-8d502b2f27af-1	SFPQ	TrypNCterm	133.99	0	FALSE
DVSLTSVSVCN	98	C-term	0e4875f5-b7a1-413e-b06c-834f466273aa	0e4875f5-b7a1-413e-b06c-834f466273aa	LGALS17A	TrypNCterm	133.86	0	FALSE
NDLSPASSGEQ	354	C-term	9b402ca6-84e5-4fca-8c7a-8dd904af70f3-1	9b402ca6-84e5-4fca-8c7a-8dd904af70f3-1	LBR	TrypNCterm	132.78	0	FALSE
AGPPALPAAAAPEPAGGAEAEER	37	Internal	ENST00000336156.10:790fff77-75ec-4f0a-ade0-605d70ef42e6	ENST00000336156.10	KIAA0930	TrypWhole	131.56	0	TRUE
SGVTTCLR	2	UmmodN-term	eb56697e-5195-4f58-b972-735f360f1112	eb56697e-5195-4f58-b972-735f360f1112	TUBB4B	TrypWhole	131.03	7	FALSE
KGLYPLGPCTC	340	C-term	7c8d286f-cb12-4d4a-896f-8dcf6e86d5f6	7c8d286f-cb12-4d4a-896f-8dcf6e86d5f6	BUB3	V8Cterm	130.75	0	FALSE
VSRNPIPSDR	42	Internal	ENST00000355238.11-1:ENST00000676542.1:a3a89336-1117-43b6-be14-63cc78662dad:52507250-f3cb-49b2-9d4e-91af75c65e18:445d3914-9d1b-425d-b6d8-a306f87ed63c:ENST00000369622.8	ENST00000369622.8	SYNCRIP	TrypWhole	130.44	0	FALSE
INTDLSR	2	UmmodN-term	dc006134-d8fa-4778-9bcb-2107b8760b9c:f12d5f5f-de6e-427f-8fad-ce5a8f9ed674	dc006134-d8fa-4778-9bcb-2107b8760b9c:f12d5f5f-de6e-427f-8fad-ce5a8f9ed674	RPL4	TrypWhole	130.28	1	FALSE
AAAAGGGAGAAR	2	AcetylN-term	ENST00000373178.5	ENST00000373178.5	ADPRS	TrypNCterm	129.72	1	FALSE
SAELGVGCALR	2	AcetylN-term	ENST00000328195.8	ENST00000328195.8	PLPBP	TrypNCterm	128.69	1	FALSE
TQVAEYK	201	Internal	35968eaa-bf40-480f-abc8-596ec14f687b:ENST00000309027.4	35968eaa-bf40-480f-abc8-596ec14f687b	GOLIM4	TrypWhole	128.69	1	FALSE
QPHYGAPAPR	689	Internal	244c67f0-0127-4398-9aeb-d1431eb7ccc9	244c67f0-0127-4398-9aeb-d1431eb7ccc9	SF1	TrypWhole	128.52	0	FALSE
ADIDNLPR	2	AcetylN-term	3f54b76f-9f9e-4cbe-b3ec-b342675bf541	3f54b76f-9f9e-4cbe-b3ec-b342675bf541	NAP1L1	TrypNCterm	128.48	0	FALSE
MDTATATEQAK	1	AcetylN-term	b54cc7bc-0281-4865-a265-e9d4e6d2ee85	b54cc7bc-0281-4865-a265-e9d4e6d2ee85	NELFE	TrypNCterm	128.38	3	FALSE
SVPLLTDAATVSGAER	2	AcetylN-term	ENST00000374514.8:d01ac70e-81b1-4bfd-82c4-16289b5038db	ENST00000374514.8	LYPLA2	TrypNCterm	128.28	1	FALSE
AEGGSGDVDDAGDCSGAR	2	AcetylN-term	ENST00000341189.8:ENST00000471229.7:5625cd44-413d-452d-b9ca-5a5402abd32c	ENST00000341189.8:ENST00000471229.7:5625cd44-413d-452d-b9ca-5a5402abd32c	ARMCX3	TrypNCterm	126.95	1	FALSE
SLPLGLLNVGSR	766	Internal	532ec8f5-a02c-4bc0-be73-7c36df90f781	532ec8f5-a02c-4bc0-be73-7c36df90f781	EIF4G3	TrypWhole	126.48	0	FALSE
VLTGGFK	748	Internal	524468a3-99f7-470d-84ef-f416f7f24f09	524468a3-99f7-470d-84ef-f416f7f24f09	PIGG	TrypWhole	126.24	0	FALSE
SGASILQAGC	488	C-term	2830ad5e-a1ed-47d9-89b4-00ec4dcd158f:ENST00000503506.6	2830ad5e-a1ed-47d9-89b4-00ec4dcd158f:ENST00000503506.6	TXNRD1	TrypNCterm	125.96	7	FALSE
VHTGLKLER	2	UmmodN-term	7dc11c2d-7adf-4238-b539-494757faff8c:20ee4613-71de-4702-97d8-455358dce934	7dc11c2d-7adf-4238-b539-494757faff8c	CAP1	TrypWhole	125.75	2	FALSE
ADGYEPPVQE	248	C-term	0181fb64-6a33-43bc-a19c-424972663209	0181fb64-6a33-43bc-a19c-424972663209	TRGC2	TrypNCterm	125.31	1	FALSE
ALYHTEER	2	AcetylN-term	ENST00000341695.10:3aba17b8-fe72-42d5-b1f7-0a8388e5d14e	ENST00000341695.10	PPA2	TrypWhole	125.01	5	FALSE
SQDLGVQFPGDR	227	Internal	69970332-1107-4cd2-8f10-40140bbdca57	69970332-1107-4cd2-8f10-40140bbdca57	CIC	TrypWhole	123.95	0	FALSE
QRQPPLLGDHPAEYGEGR	304	Internal	90641de6-a6f3-4628-9c40-cfeea18b4513	90641de6-a6f3-4628-9c40-cfeea18b4513	HNRNPL	TrypWhole	123.58	0	FALSE
AETVSTQVGTEGGLR	2	AcetylN-term	ENST00000315616.12	ENST00000315616.12	RPUSD2	TrypNCterm	122.51	2	FALSE
GTPLISPL	826	C-term	3d7760b2-7102-497e-b8dd-19011da1cec2	3d7760b2-7102-497e-b8dd-19011da1cec2	FASN	TrypNCterm	121.68	1	FALSE
PVLGGGK	1	UmmodN-term	31232b1e-c86f-4a0b-a807-f8057bd33123	31232b1e-c86f-4a0b-a807-f8057bd33123	AC073610.2	TrypWhole	120.76	0	FALSE
MDSSLQAR	1	AcetylN-term	ENST00000372224.9	ENST00000372224.9	KIF2C	TrypNCterm	119.57	1	FALSE
AVATATGAGGAAGQR	1	AcetylN-term	0a0924d2-46d7-424f-8a59-6f89b2c5de9a	0a0924d2-46d7-424f-8a59-6f89b2c5de9a	SLC35A3	TrypNCterm	119.53	0	TRUE
VVVTYGADDFRDFHAIIPK	62	Internal	947749dd-526e-43ce-aaf1-6be556f1776b	947749dd-526e-43ce-aaf1-6be556f1776b	IKZF1	TrypWhole	119.37	0	FALSE
LLAQVFIGRNG	80	C-term	ef7ca21e-5f9f-49c6-83c3-5ba34e28b71e	ef7ca21e-5f9f-49c6-83c3-5ba34e28b71e	TOMM20	V8Cterm	118.5	0	FALSE
RLSPSPALSLK	106	C-term	3b5ccd45-7bcf-402f-be7f-b99a4dd717bf	3b5ccd45-7bcf-402f-be7f-b99a4dd717bf	RPL36	V8Cterm	117.86	0	FALSE
AWMEAAR	7	Internal	0302c77d-8c7c-46aa-aa68-03d7f1e1ef43:ENST00000378546.9	0302c77d-8c7c-46aa-aa68-03d7f1e1ef43	FAAP20	TrypWhole	117.56	0	FALSE
VINHLEK	2	UmmodN-term	60b06b0b-87d5-46ac-bc57-c71fd6b48b9e	60b06b0b-87d5-46ac-bc57-c71fd6b48b9e	CCT8	TrypWhole	117.4	2	FALSE
AAAGALER	2	AcetylN-term	9b9c9a0f-7499-481e-9512-6aec8a2507e7:17fa7237-4946-4d24-b010-62e75e949fdd	9b9c9a0f-7499-481e-9512-6aec8a2507e7	NUP160	TrypNCterm	117.18	2	FALSE
SLACQGK	30	Internal	ENST00000373896.8	ENST00000373896.8	PHF19	TrypWhole	117.17	2	TRUE
MDLGVYQLR	1	AcetylN-term	ENST00000261489.6	ENST00000261489.6	TSC22D1	TrypNCterm	117.16	1	FALSE
IEQSGPPSK	2	UmmodN-term	cd09e46c-6348-435e-8249-278fa8d78ec1-1	cd09e46c-6348-435e-8249-278fa8d78ec1-1	PDIA4	TrypWhole	115.78	1	FALSE
GTLLISK	2	UmmodN-term	ENST00000586653.5	ENST00000586653.5	TUBB6	TrypWhole	114.93	9	FALSE
AAPTANK	2	AcetylN-term	ENST00000392452.3	ENST00000392452.3	MB21D2	TrypNCterm	114.54	1	FALSE
TSVGTNR	2	AcetylN-term	69caf80f-010f-483b-afbc-d46713b5a2c3:a0343d46-171c-4fe5-b4c1-612cc1e77231:b4af2788-c7bf-4175-8c25-66e9b51696eb:b3317498-a7a3-4400-9b20-bb7aeeaac0a9:7b57dbaf-0bbf-41fd-ac79-099e5245fcdf:d4b7758b-e69d-4d57-b2a1-4ec2a1c60788	b3317498-a7a3-4400-9b20-bb7aeeaac0a9	UBAP2L	TrypNCterm	113.85	5	FALSE
YDDYHHER	655	Internal	244c67f0-0127-4398-9aeb-d1431eb7ccc9	244c67f0-0127-4398-9aeb-d1431eb7ccc9	SF1	TrypWhole	113.71	0	FALSE
LWCEQTLR	658	Internal	5c08c60d-a301-47fe-aa4e-6fa5ba2f5707	5c08c60d-a301-47fe-aa4e-6fa5ba2f5707	LARP4B	TrypWhole	113.7	0	FALSE
MQTDEEIGK	1	AcetylN-term	078499cd-76a9-485f-b166-bb6df7cf611b	078499cd-76a9-485f-b166-bb6df7cf611b	DRAP1	TrypNCterm	112.94	2	FALSE
VGFIIGR	2	UmmodN-term	f81f28ce-e137-4a3f-8a43-2d8829a406b0	f81f28ce-e137-4a3f-8a43-2d8829a406b0	FUBP3	TrypWhole	112.27	4	FALSE
DTTVTIPSAV	128	C-term	30e419b4-00dc-40e4-bba9-7db87c800dd7	30e419b4-00dc-40e4-bba9-7db87c800dd7	SPC24	V8Cterm	112.17	2	FALSE
SRFSGGFGAR	370	Internal	c8f23331-dce8-4b9b-af7d-1846dc52d385:31d31b00-2b92-4c9b-a8e4-131a08663a80	c8f23331-dce8-4b9b-af7d-1846dc52d385	DDX3X	TrypWhole	111.27	2	FALSE
MDEADSAFLK	1	AcetylN-term	ENST00000594665.2:0dac5e03-318e-4b3e-bcd1-734e18971256	ENST00000594665.2	ARHGEF18	TrypNCterm	111.04	5	FALSE
AGSEELGLR	2	AcetylN-term	941f3594-dcb3-47ab-bc14-7f489e5f89fa	941f3594-dcb3-47ab-bc14-7f489e5f89fa	BCL2L12	TrypNCterm	108.7	3	FALSE
KGQQIYYHKF	221	C-term	ENST00000367023.5	ENST00000367023.5	TRAF3IP3	TrypWhole	108.67	0	FALSE
SSDAGNLDRPK	36	Internal	ENST00000652150.1:0d0dd3db-c34d-41b2-92d5-795c374eabeb	ENST00000652150.1	GTF2I	TrypWhole	108.5	0	FALSE
APGAEGAGSSAEGTAGLSVSTIPQP	195	C-term	394641c5-30f1-4e99-8e22-f1d6441ccefa	394641c5-30f1-4e99-8e22-f1d6441ccefa	PHF1	TrypNCterm	108.17	0	FALSE
AADEGSAEK	2	AcetylN-term	28899f3b-4907-4626-ae44-42dfd11c2400	28899f3b-4907-4626-ae44-42dfd11c2400	EHMT1	TrypNCterm	107.66	3	FALSE
DSSDTTPLLNGSSQDR	48	Internal	d09dd9d2-3c07-4356-82b7-3dacd99978a8:cd7a6477-cb65-48dc-9e46-10792c1d2f6d	d09dd9d2-3c07-4356-82b7-3dacd99978a8	GOSR1	TrypWhole	107.5	0	TRUE
SLPIGTCG	109	C-term	189920eb-57c3-43c1-aa4a-5b6af0e204e8:918c11da-819a-4f52-874d-5f3869fb1aac	189920eb-57c3-43c1-aa4a-5b6af0e204e8:918c11da-819a-4f52-874d-5f3869fb1aac	CNPY3	V8Cterm	107.49	0	FALSE
ATGTPESQAR	2	AcetylN-term	ENST00000339834.10:ENST00000369883.3	ENST00000339834.10:ENST00000369883.3	BORCS7	TrypNCterm	106.93	1	FALSE
TSCLPSCTTAAR	646	Internal	5c08c60d-a301-47fe-aa4e-6fa5ba2f5707	5c08c60d-a301-47fe-aa4e-6fa5ba2f5707	LARP4B	TrypWhole	106	0	FALSE
LPNSTER	2	UmmodN-term	273f0efe-306d-4836-82e5-81bfb8a2fc42	273f0efe-306d-4836-82e5-81bfb8a2fc42	PCBP2	TrypWhole	105.81	15	FALSE
MEPETLEAR	1	AcetylN-term	ENST00000343632.9	ENST00000343632.9	GGA1	TrypNCterm	105.57	5	FALSE
FPANHSGRPR	394	Internal	114be083-bb8e-46fd-8641-6c767c8d2cf4	114be083-bb8e-46fd-8641-6c767c8d2cf4	NCOA5	TrypWhole	104.43	0	FALSE
TDQSSAYVR	531	Internal	ENST00000356936.6	ENST00000356936.6	NCL	TrypWhole	104.39	0	FALSE
SYNQISC	252	C-term	b0118ae0-38ae-44df-bc00-71530dd6775a	b0118ae0-38ae-44df-bc00-71530dd6775a	PGGT1B	V8Cterm	104.11	0	FALSE
QEVAQLSQFDEELYK	2	UmmodN-term	a3bd1185-9c5f-411f-8ede-45e3f483fbf7	a3bd1185-9c5f-411f-8ede-45e3f483fbf7	SARS1	TrypWhole	103.04	1	FALSE
EAPQAKRRPEPIIPVTQPR	515	C-term	ENST00000598896.5	ENST00000598896.5	SYMPK	V8Cterm	102.89	2	FALSE
DVTVPELQEAYHAVVLSYGAEDHR	117	Internal	54bb1e67-617c-4cfd-a9d5-60c00af38c85	54bb1e67-617c-4cfd-a9d5-60c00af38c85	FDXR	TrypWhole	102.39	0	FALSE
GQIQTQIK	215	Internal	0648c248-85af-43c8-bb94-9ffa77708b5e	0648c248-85af-43c8-bb94-9ffa77708b5e	ECHDC2	TrypWhole	101.99	0	FALSE
GSGQLTLPGP	623	C-term	a4985a4b-54f8-4b68-8877-23dd416ebb54	a4985a4b-54f8-4b68-8877-23dd416ebb54	NCBP3	V8Cterm	101.99	0	FALSE
GGDQRLGPFFTQVH	546	C-term	0fbeb5aa-8a21-4d95-b081-c73b97a8e956	0fbeb5aa-8a21-4d95-b081-c73b97a8e956	GLS	V8Cterm	101.75	0	FALSE
DHQLPFK	173	Internal	ed6799ac-3a3f-460d-a462-3835578a5919:1ef7fd6d-46b6-4173-a94b-83b95db2470c	ed6799ac-3a3f-460d-a462-3835578a5919	TRMT5	TrypWhole	101.64	0	FALSE
VNHFIAEFKR	2	UmmodN-term	417f87be-0fcb-4a82-bb29-f75b9aeda0c5	417f87be-0fcb-4a82-bb29-f75b9aeda0c5	HSPA8	TrypWhole	100.93	2	FALSE
VKSCSKLFQRWLQ	308	C-term	3f54b76f-9f9e-4cbe-b3ec-b342675bf541	3f54b76f-9f9e-4cbe-b3ec-b342675bf541	NAP1L1	V8Cterm	99.927	0	FALSE
GFGGGSVNL	412	C-term	c8f23331-dce8-4b9b-af7d-1846dc52d385:31d31b00-2b92-4c9b-a8e4-131a08663a80	c8f23331-dce8-4b9b-af7d-1846dc52d385	DDX3X	TrypNCterm	99.919	0	FALSE
RWQSPVTK	215	Internal	00392cb6-20d9-487d-8719-6d915582e702	00392cb6-20d9-487d-8719-6d915582e702	SRRM1	TrypWhole	99.688	0	FALSE
ALPAQVDDPPEPVYANIER	15	Internal	693cc48c-27a3-4789-a65b-b63367fd0eed:ENST00000532038.5:7824d420-cd4b-4387-bd8f-a95b41605a0c:6cf33036-bde8-40a2-b360-a65b4c2e001c	693cc48c-27a3-4789-a65b-b63367fd0eed	ARHGAP27	TrypWhole	99.313	0	FALSE
DLYLKPIQR	441	C-term	16e50cea-e567-4948-89a3-79f8a26b6efe	16e50cea-e567-4948-89a3-79f8a26b6efe	EEF2	V8Cterm	99.013	1	FALSE
MIEQLDK	1	UmmodN-term	b0aa5d5f-d3fb-4fbb-8db2-f17c54934cbc:cb8db074-813c-42a3-bfb5-f78f97017eed	b0aa5d5f-d3fb-4fbb-8db2-f17c54934cbc	CNTROB	TrypNCterm	98.133	5	FALSE
MEVGQYGK	1	AcetylN-term	4b10006c-aaa8-44bf-8d03-707f990b45b1:ENST00000321599.9	4b10006c-aaa8-44bf-8d03-707f990b45b1:ENST00000321599.9	IP6K1	TrypNCterm	97.071	1	FALSE
LALGAQTLPSDTACSCEACSERR	99	Internal	48a5be15-4c5f-47ca-9f62-6afd3d3f2654:91ecedb2-d06b-463d-ab3d-c9c07275d119	91ecedb2-d06b-463d-ab3d-c9c07275d119	FAM193A	TrypWhole	96.79	0	FALSE
NYEGSPIK	2	UmmodN-term	0291d5b8-28ff-460e-b7f4-d48b26c2bf3f:8f1b3ec2-56db-40f0-a22e-4dcb33b354f3	0291d5b8-28ff-460e-b7f4-d48b26c2bf3f:8f1b3ec2-56db-40f0-a22e-4dcb33b354f3	NPM1	TrypWhole	96.668	3	FALSE
SSQQFPR	2	AcetylN-term	5efb65d2-aac2-4be9-adc3-027e54c2f8e3	5efb65d2-aac2-4be9-adc3-027e54c2f8e3	SAP130	TrypNCterm	95.957	2	FALSE
AAALQAQGPMSQR	394	Internal	dea3facd-0743-4481-b23e-84e1349c67c6	dea3facd-0743-4481-b23e-84e1349c67c6	SMARCC1	TrypWhole	95.401	0	FALSE
AYTEQEEADSQGCVQK	1	UmmodN-term	7ef04548-8291-4930-8513-3fa2293f61d9	7ef04548-8291-4930-8513-3fa2293f61d9	GOLGA4	TrypWhole	95.263	4	TRUE
QLQLQEAAGDPDAPPK	63	Internal	300eb950-0a97-4acc-aa23-192e880f0159	300eb950-0a97-4acc-aa23-192e880f0159	CYHR1	TrypWhole	94.882	0	FALSE
EELAAGR	56	Internal	ENST00000439617.8	ENST00000439617.8	DISC1	TrypWhole	94.777	0	TRUE
ASLFSFTSPAVK	2	AcetylN-term	ENST00000545620.5:4a431118-b5ee-417a-bfb0-e4547c404a87:75da0d47-e740-4c06-8025-fa509052540e	ENST00000545620.5	SMAD5	TrypWhole	94.692	1	FALSE
IYLANINNFHCGC	829	C-term	43e53337-8ffa-4266-8b59-68ebe5b3522a	43e53337-8ffa-4266-8b59-68ebe5b3522a	SRGAP2	V8Cterm	94.616	0	FALSE
AAEAGSEEGGPVTAGAGGGGAAAGSSAYPAVCR	2	AcetylN-term	0c0e4971-1af2-475a-a9e6-d2e5f8e86f3b	0c0e4971-1af2-475a-a9e6-d2e5f8e86f3b	RASA1	TrypNCterm	94.163	2	FALSE
NPIPSDR	45	Internal	ENST00000355238.11-1:ENST00000676542.1:a3a89336-1117-43b6-be14-63cc78662dad:52507250-f3cb-49b2-9d4e-91af75c65e18:445d3914-9d1b-425d-b6d8-a306f87ed63c:ENST00000369622.8	ENST00000369622.8	SYNCRIP	TrypWhole	93.992	0	TRUE
LAAAPGPR	50	Internal	47aedca4-4f9a-4db9-95ba-5b40aad87313	47aedca4-4f9a-4db9-95ba-5b40aad87313	PLEKHM2	TrypWhole	93.883	0	TRUE
RELESLILR	10	Internal	37218ff1-950a-4fab-96e7-4ba8612817c3	37218ff1-950a-4fab-96e7-4ba8612817c3	RAD51-AS1	TrypWhole	93.111	0	FALSE
TLQHVLGESK	544	Internal	ENST00000356936.6	ENST00000356936.6	NCL	TrypWhole	93.011	0	FALSE
GVPYCIIK	2	UmmodN-term	78666752-a403-495f-ad6d-fcf98d641f56	78666752-a403-495f-ad6d-fcf98d641f56	RPL7A	TrypWhole	92.692	1	FALSE
ADANSPPKPLSKPR	2	AcetylN-term	3ca14663-6ac1-4069-aa89-36dedecd02a7:6b9c7bc9-cb26-4717-9f21-a37ca4263b60	3ca14663-6ac1-4069-aa89-36dedecd02a7	DNMT1	TrypWhole	92.65	2	FALSE
SLFLGQKPPQ	189	C-term	451a8347-eb06-4bcb-82d6-4697cf594e1c	451a8347-eb06-4bcb-82d6-4697cf594e1c	MACROH2A1	TrypWhole	92.428	0	FALSE
AQIQQGGPDEK	2	AcetylN-term	ENST00000395965.8	ENST00000395965.8	FAM172A	TrypNCterm	91.549	2	FALSE
LAATSAAR	132	Internal	98bdb4d3-5f62-4ece-bdd8-728f70b9f421:b64c4ab2-4d96-41b1-bf59-1d82f5f67c4d	98bdb4d3-5f62-4ece-bdd8-728f70b9f421	SNX25	TrypWhole	91.516	0	FALSE
TGTTNTATTATSNMAGQHGCSNPPC	860	C-term	2bcd8a8b-9cd0-40fd-9f51-2fbd683856f6	2bcd8a8b-9cd0-40fd-9f51-2fbd683856f6	HCFC1	V8Cterm	91.128	3	FALSE
TDFDRFK	2	UmmodN-term	8b8db404-42bd-4231-afbd-e98486c23469	8b8db404-42bd-4231-afbd-e98486c23469	RPL14	TrypWhole	91.065	1	FALSE
MAPSVPK	1	UmmodN-term	843e6a39-e24e-471f-825b-662cfe466c2e	843e6a39-e24e-471f-825b-662cfe466c2e	DCAF5	TrypWhole	90.706	0	FALSE
QGIINPFPASK	571	Internal	f8f34d1c-a59d-467f-91cb-9c0a8962d5a6	f8f34d1c-a59d-467f-91cb-9c0a8962d5a6	KIF21A	TrypWhole	90.653	0	FALSE
AELEEVTLDGK	2	AcetylN-term	0c41007e-a294-4cbc-85ed-cd500a4d007d:51b1affd-7589-43b7-aeaa-5d02c615c360	51b1affd-7589-43b7-aeaa-5d02c615c360	ACIN1	TrypNCterm	90.629	2	FALSE
ANLGSRFPAR	37	Internal	bebff6ce-ba28-4c7b-9340-a68809d3f89a	bebff6ce-ba28-4c7b-9340-a68809d3f89a	HDGF	TrypWhole	90.306	0	TRUE
AGVLAGIK	274	Internal	74dbaa0e-cf0d-41b7-b924-e9f229519762	74dbaa0e-cf0d-41b7-b924-e9f229519762	SRSF4	TrypWhole	90.285	0	FALSE
MENQVLVIR	1	AcetylN-term	ENST00000178640.10:989cdab9-7f3d-4278-90cc-b18a55d19442	ENST00000178640.10	MAP2K5	TrypNCterm	89.55	3	FALSE
PETRGISGCLDISQRMK	6	Internal	1c494626-65fe-43a3-822e-d99c61bf7af0	1c494626-65fe-43a3-822e-d99c61bf7af0	ING5	TrypWhole	89.506	0	FALSE
TTQEAEKLLER	67	Internal	9993c8de-9b60-45ea-8c9d-2ab64c53e03a	9993c8de-9b60-45ea-8c9d-2ab64c53e03a	ERVK3-1	TrypWhole	89.451	0	FALSE
ITKSSGLDITQKGC	446	C-term	ENST00000524230.9	ENST00000524230.9	TXNRD3	V8Cterm	88.73	1	FALSE
GQAKDATSSGGTAR	114	C-term	14e9d990-3a38-4303-bad5-8e90e8707614	14e9d990-3a38-4303-bad5-8e90e8707614	PHACTR4	V8Cterm	87.824	3	FALSE
KTDQSSAYVR	530	Internal	ENST00000356936.6	ENST00000356936.6	NCL	TrypWhole	87.719	0	FALSE
SQTAAAVSRK	272	Internal	ed565300-d430-4df8-b827-b6e1f910032f:28899f3b-4907-4626-ae44-42dfd11c2400	ed565300-d430-4df8-b827-b6e1f910032f	EHMT1	TrypWhole	87.719	0	FALSE
TIPQLFLQPCE	326	C-term	c89dedf7-8268-45c0-ab60-8b53a8e0aeb3	c89dedf7-8268-45c0-ab60-8b53a8e0aeb3	NUP210	TrypNCterm	87.328	0	FALSE
QFFSFSPN	368	C-term	6f1fa894-29a5-4df5-bfb1-c59389317975:dcd11cb4-1d19-47c3-b747-100f86907798	6f1fa894-29a5-4df5-bfb1-c59389317975	MLEC	V8Cterm	86.953	0	FALSE
ADEEEEVKPILQK	2	AcetylN-term	ENST00000258821.8	ENST00000258821.8	TTC5	TrypWhole	86.814	1	FALSE
MEEIFDDASPGK	1	AcetylN-term	b707f810-8a76-464b-a47b-f893024e2206:430289bd-dbcd-45c2-9dd3-bc870a8dc918:2dae8a38-b32f-4624-81d7-105ce26de67f	b707f810-8a76-464b-a47b-f893024e2206	SMARCA5	TrypNCterm	86.624	1	FALSE
GDALPLK	16	Internal	e21ff90d-2379-4d3e-b40e-4be3f1ba8670	e21ff90d-2379-4d3e-b40e-4be3f1ba8670	HK1	TrypWhole	85.849	0	TRUE
GGFGGNDNFGR	195	Internal	aaf703ec-1871-4a7c-87ac-a30bb5cee710	aaf703ec-1871-4a7c-87ac-a30bb5cee710	HNRNPA1	TrypWhole	85.807	3	FALSE
APKPGPYVK	2	UmmodN-term	38722736-75e1-485e-a76b-d126983bbd22	38722736-75e1-485e-a76b-d126983bbd22	CAP1	TrypWhole	85.731	2	FALSE
VDPSPPSPQSPL	632	C-term	5f8f47bb-9067-47ba-a3ab-b1965142fc80	5f8f47bb-9067-47ba-a3ab-b1965142fc80	LIMD1	V8Cterm	85.731	0	FALSE
GRGDQQSGYGK	282	Internal	f850ef65-d075-441a-b626-76d45a0049f9	f850ef65-d075-441a-b626-76d45a0049f9	HNRNPD	TrypWhole	85.522	0	FALSE
SQPALTPSPCAFF	323	C-term	e1629154-6409-4ae6-9c1e-c840914880bf:3cda963e-713d-4739-bbc9-31a6fdc7d8bd	e1629154-6409-4ae6-9c1e-c840914880bf	FTSJ1	V8Cterm	85.377	0	FALSE
GPPVGGHRR	2	UmmodN-term	1f1441bc-8b5c-4373-835c-751f55e01f31	1f1441bc-8b5c-4373-835c-751f55e01f31	HNRNPL	TrypWhole	84.498	2	FALSE
ASFAVSPPTAK	97	Internal	ENST00000652150.1:0d0dd3db-c34d-41b2-92d5-795c374eabeb	ENST00000652150.1	GTF2I	TrypWhole	84.198	0	FALSE
ESALDQLK	2	AcetylN-term	ENST00000319006.8:822b98ac-0765-4aaf-8b92-d3d217cd371e	ENST00000319006.8	TALDO1	TrypNCterm	83.843	1	FALSE
GGPLPLLHR	154	Internal	e8976d02-7ff8-49c8-a4bb-38da6e679081	e8976d02-7ff8-49c8-a4bb-38da6e679081	NAPA	TrypWhole	83.801	0	FALSE
ADTYAVVQK	2	AcetylN-term	e57478cd-83ee-4214-9e0c-24d695fd24af:040dd420-85ef-4bfd-9d42-f9ac7d56cf52	e57478cd-83ee-4214-9e0c-24d695fd24af	PTPN18	TrypNCterm	83.614	2	FALSE
KTHKNPALK	2	UmmodN-term	23c664f1-28df-4b30-bc54-b15f676bb55a:7188465d-37c9-4365-80d7-582c93b22488	23c664f1-28df-4b30-bc54-b15f676bb55a:7188465d-37c9-4365-80d7-582c93b22488	CAP1	TrypWhole	83.438	2	FALSE
MNESELFGR	1	AcetylN-term	90dad5d7-813e-4fb5-8466-5a5107f21741:f2035b6a-b393-4009-8ed7-194ede161f3b:b0844f5e-2b74-46e8-92c7-dd4e69808c2c:cc022608-c2e3-4d11-870a-270a65aa8692	90dad5d7-813e-4fb5-8466-5a5107f21741	PPIE	TrypNCterm	83.265	3	FALSE
NPFCEIAVEEAVR	2	UmmodN-term	5bbeb395-7db2-4b19-8e85-4760bbacfdc8	5bbeb395-7db2-4b19-8e85-4760bbacfdc8	ETFB	TrypWhole	82.908	2	FALSE
LCERDPYQLYQR	178	Internal	48a5be15-4c5f-47ca-9f62-6afd3d3f2654:91ecedb2-d06b-463d-ab3d-c9c07275d119	91ecedb2-d06b-463d-ab3d-c9c07275d119	FAM193A	TrypWhole	82.774	0	FALSE
NMFFAVLK	277	Internal	a5a0a1ed-f1fa-4e17-980d-bdab1be0612e	a5a0a1ed-f1fa-4e17-980d-bdab1be0612e	NARS1	TrypWhole	81.958	0	FALSE
MLADHAAR	1	UmmodN-term	d80dcd3c-24a8-4e30-9fbf-904867f250d1:65efa88b-17fa-4316-8303-9ebf394bc35e	d80dcd3c-24a8-4e30-9fbf-904867f250d1	XPO1	TrypWhole	81.215	1	FALSE
ATPLPGR	2	AcetylN-term	049eb630-8ff3-457c-a9ae-936b671775e0:8bddf276-7a21-490c-a34a-a1dc710d6020:ccb4307d-7d82-42eb-a276-fb4814a3ebff:618cc74f-1cbf-4512-b7dc-5bece3b551c2	049eb630-8ff3-457c-a9ae-936b671775e0	LMNB2	TrypWhole	81.1	1	FALSE
