## Supplementary material for "Immune Isoform Atlas: Landscape of alternative splicing in human immune cells": Table S6

### Sheet: Sheet1
Table S6. List of GWAS data, related to Figure7
Phenotype	Group	Source	Reference	Name at source	Enrichment analysis of junction-based sQTL variants	sLDSC	coloc
severe COVID19	IMDs	https://storage.googleapis.com/covid19-hg-public/20201215/results/20210107/COVID19_HGI_A2_ALL_eur_leave_23andme_20210107.b37.txt.gz	COVID-19 Host Genetics Initiative, 2021 Nature	COVID19_HGI_A2	◯		◯
Systemic lupus erythematosus	IMDs	https://alkesgroup.broadinstitute.org/LDSCORE/all_sumstats/	Bentham et al., 2015 Nat Genet	PASS_Lupus	◯	◯	◯
Rheumatoid arthritis	IMDs	https://alkesgroup.broadinstitute.org/LDSCORE/all_sumstats/	Okada et al., 2014 Nature	PASS_Rheumatoid_Arthritis	◯	◯	◯
Multiple sclerosis	IMDs	https://alkesgroup.broadinstitute.org/LDSCORE/all_sumstats/	IMS Genetics Consortium, 2011 Nature	PASS_Multiple_sclerosis	◯	◯	◯
Primary biliary cirrhosis	IMDs	https://alkesgroup.broadinstitute.org/LDSCORE/all_sumstats/	Cordell et al., 2015 Nat Commun	PASS_Primary_biliary_cirrhosis	◯	◯	◯
Crohn's disease	IMDs	https://alkesgroup.broadinstitute.org/LDSCORE/all_sumstats/	de Lange et al., 2017 Nat Genet	PASS_CD_deLange2017	◯
Crohn's disease	IMDs	https://alkesgroup.broadinstitute.org/LDSCORE/all_sumstats/	Jostins et al., 2012 Nature	PASS_Crohns_Disease	◯	◯	◯
Inflammatory bowel disease	IMDs	https://alkesgroup.broadinstitute.org/LDSCORE/all_sumstats/	de Lange et al., 2017 Nat Genet	PASS_IBD_deLange2017	◯
Celiac disease	IMDs	https://alkesgroup.broadinstitute.org/LDSCORE/all_sumstats/	Dubois et al., 2010 Nat Genet	PASS_Celiac	◯	◯	◯
Ulcerative colitis	IMDs	https://alkesgroup.broadinstitute.org/LDSCORE/all_sumstats/	de Lange et al., 2017 Nat Genet	PASS_UC_deLange2017	◯
Ulcerative colitis	IMDs	https://alkesgroup.broadinstitute.org/LDSCORE/all_sumstats/	Jostins et al., 2012 Nature	PASS_Ulcerative_Colitis	◯	◯	◯
Asthma (adult onset)	IMDs	https://alkesgroup.broadinstitute.org/LDSCORE/all_sumstats/	Ferreira et al., 2019 Am J Hum Genet	PASS_AdultOnsetAsthma_Ferreira2019	◯	◯	◯
Asthma (child onset)	IMDs	https://alkesgroup.broadinstitute.org/LDSCORE/all_sumstats/	Ferreira et al., 2019 Am J Hum Genet	PASS_ChildOnsetAsthma_Ferreira2019	◯	◯	◯
Autoimmune diseases	IMDs	https://alkesgroup.broadinstitute.org/LDSCORE/all_sumstats/	N/A	UKB_460K.disease_AID_ALL	◯
Autoimmune diseases	IMDs	https://alkesgroup.broadinstitute.org/LDSCORE/all_sumstats/	N/A	UKB_460K.disease_AID_SURE	◯
Allergic eczema	IMDs	https://alkesgroup.broadinstitute.org/LDSCORE/all_sumstats/	N/A	UKB_460K.disease_ALLERGY_ECZEMA_DIAGNOSED	◯	◯	◯
Asthma	IMDs	https://alkesgroup.broadinstitute.org/LDSCORE/all_sumstats/	N/A	UKB_460K.disease_ASTHMA_DIAGNOSED	◯
Hypothyroidism (self-reported)	IMDs	https://alkesgroup.broadinstitute.org/LDSCORE/all_sumstats/	N/A	UKB_460K.disease_HYPOTHYROIDISM_SELF_REP	◯	◯
Psoriasis	IMDs	https://alkesgroup.broadinstitute.org/LDSCORE/all_sumstats/	N/A	UKB_460K.disease_PSORIASIS	◯	◯	◯
Systemic sclerosis	IMDs	http://ftp.ebi.ac.uk/pub/databases/gwas/summary_statistics/GCST009001-GCST010000/GCST009131/	López-Isac et al., 2019 Nat Commun	N/A	◯		◯
Sjögren's syndrome	IMDs	http://ftp.ebi.ac.uk/pub/databases/gwas/summary_statistics/GCST012001-GCST013000/GCST012796/	Taylor et al., 2017 Arthritis Rheumatol	N/A	◯
Rheumatoid arthritis	IMDs	https://github.com/immunogenomics/RA_GWAS	Ishigaki et al., 2021 MedRxiv	N/A	◯
Adult onset Still's disease	IMDs	https://alkesgroup.broadinstitute.org/LDSCORE/all_sumstats/	N/A	UKB_460K.disease_AOSD	◯
Spondyloarthritis (self-reported)	IMDs	https://alkesgroup.broadinstitute.org/LDSCORE/all_sumstats/	N/A	UKB_460K.disease_SpA_SELF_REP	◯
Ankylosing spondylitis (self-reported)	IMDs	https://alkesgroup.broadinstitute.org/LDSCORE/all_sumstats/	N/A	UKB_460K.disease_AS_SELF_REP	◯
Attention-deficit hyperactivity disorder	neurological disorders	https://alkesgroup.broadinstitute.org/LDSCORE/all_sumstats/	Demontis et al., 2018 Nat Genet	PASS_ADHD_Demontis2018	◯	◯
Alzheimer's disease	neurological disorders	https://alkesgroup.broadinstitute.org/LDSCORE/all_sumstats/	Marioni et al., 2018 Transl Psychiatr	PASS_AlzheimersMaternal_Marioni2018	◯
Alzheimer's disease	neurological disorders	https://alkesgroup.broadinstitute.org/LDSCORE/all_sumstats/	Marioni et al., 2018 Transl Psychiatr	PASS_AlzheimersPaternal_Marioni2018	◯
Alzheimer's disease	neurological disorders	https://alkesgroup.broadinstitute.org/LDSCORE/all_sumstats/	Marioni et al., 2018 Transl Psychiatr	PASS_AlzheimersProxy_Marioni2018	◯
Alzheimer's disease	neurological disorders	https://alkesgroup.broadinstitute.org/LDSCORE/all_sumstats/	Jansen et al., 2019 Nat Genet	PASS_Alzheimers_Jansen2019	◯	◯	◯
Anorexia nervosa	neurological disorders	https://alkesgroup.broadinstitute.org/LDSCORE/all_sumstats/	Duncan et al., 2017 Am J Psychiatry	PASS_AnorexiaNervosa_Duncan_2017	◯
Autism	neurological disorders	https://alkesgroup.broadinstitute.org/LDSCORE/all_sumstats/	Grove et al., 2019 Nat Genet	PASS_Autism_Grove2019	◯	◯
Bipolar disorder and schizophrenia	neurological disorders	https://alkesgroup.broadinstitute.org/LDSCORE/all_sumstats/	Ruderfer et al., 2018 Cell	PASS_BDSCZ_Ruderfer2018	◯
Bipolar disorder	neurological disorders	https://alkesgroup.broadinstitute.org/LDSCORE/all_sumstats/	Stahl et al., 2019 Nat Genet	PASS_BIP_Stahl2019	◯
Bipolar disorder	neurological disorders	https://alkesgroup.broadinstitute.org/LDSCORE/all_sumstats/	BIP Working Group of the PGC, 2011 Nat Genet	PASS_Bipolar_Disorder	◯	◯
Depression	neurological disorders	https://alkesgroup.broadinstitute.org/LDSCORE/all_sumstats/	Nagel et al., 2018 Nat Genet	PASS_Depression_Nagel2018	◯	◯
Depression	neurological disorders	https://alkesgroup.broadinstitute.org/LDSCORE/all_sumstats/	Okbay et al., 2016 Nat Genet	PASS_DS	◯
Depression	neurological disorders	https://alkesgroup.broadinstitute.org/LDSCORE/all_sumstats/	Nagel et al., 2018 Nat Genet	PASS_DepressedAffect_Nagel2018	◯
Epilepsy	neurological disorders	https://alkesgroup.broadinstitute.org/LDSCORE/all_sumstats/	International League Against Epilepsy Consortium on Complex Epilepsies. 2014 Lancet Neurol	PASS_Epilepsy_Anney_2014	◯	◯
Insomnia	neurological disorders	https://alkesgroup.broadinstitute.org/LDSCORE/all_sumstats/	Jansen et al., 2019 Nat Genet	PASS_Insomnia_Jansen2019	◯	◯
Intelligence	neurological disorders	https://alkesgroup.broadinstitute.org/LDSCORE/all_sumstats/	Savage et al., 2018 Nat Genet	PASS_Intelligence_SavageJansen2018	◯	◯
Major depressive disorder	neurological disorders	https://alkesgroup.broadinstitute.org/LDSCORE/all_sumstats/	Howard et al., 2019 Nat Neurosci	PASS_MDD_Howard2019	◯	◯
Major depressive disorder	neurological disorders	https://alkesgroup.broadinstitute.org/LDSCORE/all_sumstats/	Wray et al., 2018 Nat Genet	PASS_MDD_Wray2018	◯
Neuroticism	neurological disorders	https://alkesgroup.broadinstitute.org/LDSCORE/all_sumstats/	Okbay et al., 2016 Nat Genet	PASS_Neuroticism	◯
Neuroticism	neurological disorders	https://alkesgroup.broadinstitute.org/LDSCORE/all_sumstats/	Nagel et al., 2018 Nat Genet	PASS_Neuroticism_Nagel2018	◯
Parkinson's disease	neurological disorders	https://alkesgroup.broadinstitute.org/LDSCORE/all_sumstats/	Corces et al., 2020 Nat Genet	PASS_Parkinsons_23andMe_Corces2020	◯	◯	◯
Schizophrenia	neurological disorders	https://alkesgroup.broadinstitute.org/LDSCORE/all_sumstats/	SCZ Working Group of the PGC, 2014 Nature	PASS_Schizophrenia	◯	◯	◯
Schizophrenia	neurological disorders	https://alkesgroup.broadinstitute.org/LDSCORE/all_sumstats/	Pardinas et al., 2018 Nat Genet	PASS_Schizophrenia_Pardinas2018	◯
Schizophrenia	neurological disorders	https://alkesgroup.broadinstitute.org/LDSCORE/all_sumstats/	Bipolar Disorder and Schizophrenia Working Group of the Psychiatric Genomics Consortium. 2018 Cell	PASS_Schizophrenia_Ruderfer2018	◯
Neuroticism	neurological disorders	https://alkesgroup.broadinstitute.org/LDSCORE/all_sumstats/	N/A	UKB_460K.mental_NEUROTICISM	◯
Amyotrophic lateral sclerosis	neurological disorders	http://ftp.ebi.ac.uk/pub/databases/gwas/summary_statistics/GCST90027001-GCST90028000/GCST90027164/	Rheenen et al., 2021 Nat Genet	N/A	◯
Count of eosinophil	blood	https://alkesgroup.broadinstitute.org/LDSCORE/all_sumstats/	N/A	UKB_460K.blood_EOSINOPHIL_COUNT	◯
Count of high light scatter reticulocyte	blood	https://alkesgroup.broadinstitute.org/LDSCORE/all_sumstats/	N/A	UKB_460K.blood_HIGH_LIGHT_SCATTER_RETICULOCYTE_COUNT	◯
Count of lymphocyte	blood	https://alkesgroup.broadinstitute.org/LDSCORE/all_sumstats/	N/A	UKB_460K.blood_LYMPHOCYTE_COUNT	◯
Mean corpuscular hemoglobin	blood	https://alkesgroup.broadinstitute.org/LDSCORE/all_sumstats/	N/A	UKB_460K.blood_MEAN_CORPUSCULAR_HEMOGLOBIN	◯
Mean platelet volume	blood	https://alkesgroup.broadinstitute.org/LDSCORE/all_sumstats/	N/A	UKB_460K.blood_MEAN_PLATELET_VOL	◯
Mean sphered cell volume	blood	https://alkesgroup.broadinstitute.org/LDSCORE/all_sumstats/	N/A	UKB_460K.blood_MEAN_SPHERED_CELL_VOL	◯
Count of monocyte	blood	https://alkesgroup.broadinstitute.org/LDSCORE/all_sumstats/	N/A	UKB_460K.blood_MONOCYTE_COUNT	◯
Count of platelet	blood	https://alkesgroup.broadinstitute.org/LDSCORE/all_sumstats/	N/A	UKB_460K.blood_PLATELET_COUNT	◯
Platelet distribution width	blood	https://alkesgroup.broadinstitute.org/LDSCORE/all_sumstats/	N/A	UKB_460K.blood_PLATELET_DISTRIB_WIDTH	◯
Red cell distribution width	blood	https://alkesgroup.broadinstitute.org/LDSCORE/all_sumstats/	N/A	UKB_460K.blood_RBC_DISTRIB_WIDTH	◯
Count of red blood cell	blood	https://alkesgroup.broadinstitute.org/LDSCORE/all_sumstats/	N/A	UKB_460K.blood_RED_COUNT	◯
Count of white blood cell	blood	https://alkesgroup.broadinstitute.org/LDSCORE/all_sumstats/	N/A	UKB_460K.blood_WHITE_COUNT	◯
Body mass index	metabolic	https://alkesgroup.broadinstitute.org/LDSCORE/all_sumstats/	Speliotes et al., 2010 Nat Genet	PASS_BMI1	◯
Fasting glucose	metabolic	https://alkesgroup.broadinstitute.org/LDSCORE/all_sumstats/	Manning et. al., 2012 Nat Genet	PASS_FastingGlucose_Manning	◯
High density lipoprotein	metabolic	https://alkesgroup.broadinstitute.org/LDSCORE/all_sumstats/	Teslovich et al., 2010 Nature	PASS_HDL	◯
HbA1c	metabolic	https://alkesgroup.broadinstitute.org/LDSCORE/all_sumstats/	N/A	PASS_HbA1C	◯
Low density lipoprotein	metabolic	https://alkesgroup.broadinstitute.org/LDSCORE/all_sumstats/	Teslovich et al., 2010 Nature	PASS_LDL	◯
Triglycerides	metabolic	https://alkesgroup.broadinstitute.org/LDSCORE/all_sumstats/	Teslovich et al., 2010 Nature	PASS_Triglycerides	◯
Type 2 Diabetes	metabolic	https://alkesgroup.broadinstitute.org/LDSCORE/all_sumstats/	Morris et al., 2012 Nat Genet	PASS_Type_2_Diabetes	◯
ApolipoproteinA	metabolic	https://alkesgroup.broadinstitute.org/LDSCORE/all_sumstats/	N/A	UKB_460K.biochemistry_ApolipoproteinA	◯
ApolipoproteinB	metabolic	https://alkesgroup.broadinstitute.org/LDSCORE/all_sumstats/	N/A	UKB_460K.biochemistry_ApolipoproteinB	◯
Cholesterol	metabolic	https://alkesgroup.broadinstitute.org/LDSCORE/all_sumstats/	N/A	UKB_460K.biochemistry_Cholesterol	◯
Glucose	metabolic	https://alkesgroup.broadinstitute.org/LDSCORE/all_sumstats/	N/A	UKB_460K.biochemistry_Glucose	◯
High density lipoprotein	metabolic	https://alkesgroup.broadinstitute.org/LDSCORE/all_sumstats/	N/A	UKB_460K.biochemistry_HDLcholesterol	◯
HbA1c	metabolic	https://alkesgroup.broadinstitute.org/LDSCORE/all_sumstats/	N/A	UKB_460K.biochemistry_HbA1c	◯
Low density lipoprotein	metabolic	https://alkesgroup.broadinstitute.org/LDSCORE/all_sumstats/	N/A	UKB_460K.biochemistry_LDLdirect	◯
Lipoprotein A	metabolic	https://alkesgroup.broadinstitute.org/LDSCORE/all_sumstats/	N/A	UKB_460K.biochemistry_LipoproteinA	◯
Triglycerides	metabolic	https://alkesgroup.broadinstitute.org/LDSCORE/all_sumstats/	N/A	UKB_460K.biochemistry_Triglycerides	◯
Body mass index	metabolic	https://alkesgroup.broadinstitute.org/LDSCORE/all_sumstats/	N/A	UKB_460K.body_BMIz	◯
Diabetes	metabolic	https://alkesgroup.broadinstitute.org/LDSCORE/all_sumstats/	N/A	UKB_460K.disease_DIABETES_ANY_DIAGNOSED	◯
High density lipoprotein (self-reported)	metabolic	https://alkesgroup.broadinstitute.org/LDSCORE/all_sumstats/	N/A	UKB_460K.disease_HI_CHOL_SELF_REP	◯
Type 2 Diabetes	metabolic	https://alkesgroup.broadinstitute.org/LDSCORE/all_sumstats/	N/A	UKB_460K.disease_T2D	◯

### Sheet: Sheet2
c(
"COVID19_HGI_A2",
"PASS_Lupus",
"PASS_Rheumatoid_Arthritis",
"PASS_Multiple_sclerosis",
"PASS_Primary_biliary_cirrhosis",
"PASS_Crohns_Disease",
"PASS_Celiac",
"PASS_Ulcerative_Colitis",
"PASS_AdultOnsetAsthma_Ferreira2019",
"PASS_ChildOnsetAsthma_Ferreira2019",
"UKB_460K.disease_ALLERGY_ECZEMA_DIAGNOSED",
"UKB_460K.disease_HYPOTHYROIDISM_SELF_REP",
"UKB_460K.disease_PSORIASIS",
"Lopez_SSc",
"PASS_Alzheimers_Jansen2019",
"PASS_Parkinsons_23andMe_Corces2020",
"PASS_Schizophrenia")
